# Lactuchelins: New lipopeptide siderophores from *Pseudomonas lactucae* inhibit *Xanthomonas campestris* pv. *campestris* 8004

**DOI:** 10.1101/2025.02.28.640635

**Authors:** Guillaume Chesneau, Alba Noel, Dimitri Bréard, Alice Boulanger, Martial Briand, Sophie Bonneau, Yujia Liu, Andrew Hendrickson, Torben Nielsen, Alain Sarniguet, David Guilet, Adam Arkin, Lauren Lui, Matthieu Barret

**Author notes:** G.C. and A.N. contributed equally to this work.

## Abstract

Seeds harbor diverse microbial communities, including beneficial microbes that play a vital role in protecting plants from seed-borne pathogens. Despite their critical importance, the molecular mechanisms driving intermicrobial competition within the seed microbiome remain poorly understood, limiting the potential to optimize seed inoculation strategies. In this study, we evaluated the inhibitory potential of 30 seed-borne bacterial strains against the phytopathogen *Xanthomonas campestris* pv. *campestris* 8004 (Xcc8004). We identified *Pseudomonas lactucae* CFBP13502 as a potent inhibitor of Xcc8004, mediated by exometabolites specifically induced in the presence of Lysobacterales (formerly Xanthomonadales). Transcriptomic analysis of CFBP13502 revealed upregulation of a gene cluster involved in the biosynthesis of a lipopeptide siderophore biosynthesis. Gene deletion confirmed that this cluster is essential for the growth inhibition of Xcc8004. Furthermore, iron supplementation abolished this inhibitory effect, providing strong evidence for the role of iron chelation. Through comparative metabolomics, we elucidated the structure of a novel family of lipopeptide siderophores, which we named lactuchelins, produced by CFBP13502. Our findings provide the first molecular evidence of competitive exclusion mechanisms at the seed microbiome interface, highlighting lactuchelins as a promising avenue for the development of seed-based biocontrol strategies against seed-borne phytopathogens.
