## Supplementary material for "Lactuchelins: New lipopeptide siderophores from *Pseudomonas lactucae* inhibit *Xanthomonas campestris* pv. *campestris* 8004": Table 1

### Sheet: summary
Peak number	Retention time (min)	m/z	Neutral mass	Anova (p)	Max fold change
1	19.16	515.661	1033.34	2.05e-11	11
2	19.23	501.181	1004.38	1.6e-09	103
3	20.56	1023.33	1024.34	2.22e-16	36
4	23.08	548.178	1098.37	3.66e-15	19
5	23.08	1051.37	1052.37	4.44e-16	31
6	23.34	542.687	1087.39	1.28e-13	8
7	23.58	1121.35	1122.36	1.12e-10	13
8	23.7	1077.38	1078.39	1.11e-16	49
9	23.9	529.448	1060.91	1.08e-12	40290
10	23.9	548.196	1098.41	1.75e-08	12
11	24.23	1088.39	1089.4	2.07e-08	10
12	24.41	557.178	1116.37	1.59e-12	25
13	24.41	562.193	1126.4	5.9e-14	32
14	24.41	1079.39	1080.4	1.67e-15	28
