## Supplementary material for "Lactuchelins: New lipopeptide siderophores from *Pseudomonas lactucae* inhibit *Xanthomonas campestris* pv. *campestris* 8004": Table S2

### Sheet: summary
Primer	Sequence 5'-3'	Description
Upe403F	CTAGAGGATCCCCGGGTACCGTAGTAGGCCCGCTGAGTTT	Reverse primer for the amplification of the upstream region of ltcJ and knock-out of the gene ltcJ
Upe807R_1510RC	GTAATAGGGGGCGATGCGATCCGGCGTGGTCATGATGATTC	Forward primer for the amplification of the upstream region of ltcJ and knock-out of the gene ltcJ
Dn1510F	GATCGCATCGCCCCCTATTAC	Reverse primer for the amplification of the downstream region of ltcJ and knock-out of the gene ltcJ
Dne1920R	CGAATTCGAGCTCGGTACCCGTGCATGGAGGCTCCTAAG	Forward primer for the amplification of the downstream region of ltcJ and knock-out of the gene ltcJ
Upv403 F	GTAGTAGGCCCGCTGAGTTT	Verification of the deletion of 702 pb in ltcJ gene
1218R_v_del_R	TTCGCCGCTGAAGGTGTAG	Verification of the deletion of 702 pb in ltcJ gene
Dnv1920R	CGTGCATGGAGGCTCCTAAG	Verification of the deletion of 702 pb in ltcJ gene
Upc719F	TCTACTCGAGGGACGAACTCAGCAGGTCAA	Forward primer for the amplification of the 1.5
		kb fragment containing pvdY2, XhoI site underlined
Dnc2173R	CATTATCTAGAACCGAAATCGACTGCGGAAT	Reverse primer for the amplification of the 1.5
		kb fragment containing pvdY2, XbaI site underlined
