## Supplementary material for "Lactuchelins: New lipopeptide siderophores from *Pseudomonas lactucae* inhibit *Xanthomonas campestris* pv. *campestris* 8004": Table S3

### Sheet: RNAseq
Locus tag	log2FC	Gene	Predicted function	FeGenie (category)
APEGCL_00675	-2.13639	pntB	NAD(P) transhydrogenase, beta subunit, PntB	-
APEGCL_00680	-2.03712	pntAB	putative NAD(P) transhydrogenase subunit alpha part 2, PntAB	-
APEGCL_01120	-3.89657		2,3-butanediol dehydrogenase	-
APEGCL_01975	3.84214	hutF	Formiminoglutamic iminohydrolase, HutF	-
APEGCL_01995	6.66523	hutU	Urocanase, HutU	-
APEGCL_02000	7.08601	orfT	ABC transport - membrane protein, OrfT	-
APEGCL_02005	5.9754	orfA	ABC transporter - periplasmic substrate-binding component, OrfA	-
APEGCL_02010	2.92382	orfB	ABC transporter - permease component, OrfB	-
APEGCL_02015	3.19549	orfC	ABC transporter - ATPase component, OrfC	iron_aquisition-siderophore_synthesis
APEGCL_02020	3.30597	orfH	Ortholog of HutH, OrfH	-
APEGCL_02025	3.99502	hutH	Histidase, HutH	-
APEGCL_02030	3.71391	hutT	Histidine permease, HutT	-
APEGCL_02035	3.56122	hutI	Imidazolone propionate hydrolase, HutI	-
APEGCL_02040	3.5098	hutG	N-formylglutamate deformylase, HutG	-
APEGCL_02525	2.66142	putP	Sodium/proline symporter PutP	-
APEGCL_03690	-3.07281		tRNA-Met	-
APEGCL_04195	2.27366		TonB-dependent siderophore receptor	iron_aquisition-siderophore_transport
APEGCL_04405	2.57966	kdgD	5-keto-4-deoxyglucarate dehydratase	-
APEGCL_04515	5.06889	fagA	hypothetical protein	-
APEGCL_04520	5.00277	fumC	Fumarate hydratase, FumC	-
APEGCL_04525	4.89217	orfX	hypothetical protein	-
APEGCL_04530	4.55998	sodA	Superoxide dismutase, SodA	-
APEGCL_04535	3.08494		Putative heavy-metal transporter	iron_aquisition-iron_transport
APEGCL_04685	2.982		hypothetical protein	-
APEGCL_05320	2.98673	fecR	Anti‐sigma factor, FecR	iron_gene_regulation
APEGCL_05325	3.09793	fecI	ECF Sigma factor, FecI	iron_gene_regulation
APEGCL_05330	2.06755		DUF3649 domain-containing protein	-
APEGCL_10245	-2.50372		hypothetical protein	-
APEGCL_10250	-2.30929		hypothetical protein	-
APEGCL_11485	2.00727	femI	ECF Sigma factor, FemI	iron_gene_regulation
APEGCL_11500	2.02051		TonB-dependent siderophore receptor	iron_aquisition-siderophore_transport
APEGCL_11915	-2.50871		Rieske domain-containing protein	-
APEGCL_11920	-2.37383		FAD-dependent oxidoreductase	-
APEGCL_12180	-2.00244		ABC transporter permease	-
APEGCL_12465	-4.30717	acoA	Acetoin dehydrogenase alpha subunit, AcoA	-
APEGCL_12470	-4.14616	acoB	Acetoin dehydrogenase beta subunit, AcoB	-
APEGCL_12475	-3.93177	acoC	Acetoin dehydrogenase, dihydrolipoamide acetyltransferase component, AcoC	-
APEGCL_13070	4.24132	kguD	probable 2-hydroxyacid dehydrogenase, KguD	-
APEGCL_13075	4.1774	kguT	probable 2-ketogluconate transporter, KguT	-
APEGCL_13080	4.61763	kguK	probable 2-ketogluconate kinase, KguK	-
APEGCL_13085	4.84396	kguE	hypothetical protein, KguE	-
APEGCL_13090	3.13333	ptxS	Transcriptional regulator, PtxS	-
APEGCL_13730	-2.12692		DNA-binding response regulator, LuxR family	-
APEGCL_13735	-2.76239		hypothetical protein	-
APEGCL_13740	-2.36635		hypothetical protein	-
APEGCL_13990	2.25518		Major facilitator family transporter	-
APEGCL_15150	3.6228		hypothetical protein	-
APEGCL_15280	3.84324		TonB-dependent siderophore receptor	iron_aquisition-siderophore_transport
APEGCL_15285	3.22214		TonB-dependent siderophore receptor	iron_aquisition-siderophore_transport
APEGCL_15630	2.28329		2-Keto-d-Glucose Dehydrogenase	-
APEGCL_16170	3.10349		ABC transporter for D-Glucosamine, periplasmic substrate-binding component	-
APEGCL_16715	2.93199	metE	5-methyltetrahydropteroyltriglutamate—homocysteine methyltransferase, metE	-
APEGCL_16895	-2.30541		DUF4137 domain-containing protein	-
APEGCL_16990	2.41252	fhuF	Iron-hydroxamate reductase FhuF	iron_aquisition-siderophore_transport
APEGCL_16995	4.04694	ltcI_1	L-ornithine N(5)-monooxygenase,	iron_aquisition-siderophore_synthesis
APEGCL_17000	4.03476	ltcH	Non-ribosomal peptide synthase	iron_aquisition-siderophore_synthesis
APEGCL_17005	4.05316	ltcG	Non-ribosomal peptide synthase	iron_aquisition-siderophore_synthesis
APEGCL_17010	3.88391	ltcF	Non-ribosomal peptide synthase	iron_aquisition-siderophore_synthesis
APEGCL_17015	3.62605	ltcE	Non-ribosomal peptide synthase	iron_aquisition-siderophore_synthesis
APEGCL_17020	3.66784	ltcD	Non-ribosomal peptide synthase	iron_aquisition-siderophore_synthesis
APEGCL_17025	3.50719	ltcC	Aspartate B-hydroxylase	-
APEGCL_17030	3.46017	ltcB	Thioesterase	iron_aquisition-siderophore_synthesis
APEGCL_17035	3.49256	ltcA	Cyclic peptide export ABC transporter	iron_aquisition-siderophore_synthesis
APEGCL_17050	3.15332	ltcJ	N-hydroxyornithine acetyltransferase	iron_aquisition-siderophore_synthesis
APEGCL_17055	2.4654	ltcK	Lactochelin-iron receptor	iron_aquisition-siderophore_transport
APEGCL_17520	-2.50466	srbA	sRNA regulator of biofilms A	-
APEGCL_17525	-2.75588	aceA	Isocitrate lyase	-
APEGCL_18225	-2.58985	pqqA	Coenzyme PQQ synthesis protein A, PqqA	-
APEGCL_18240	-2.08579		MBL fold metallo-hydrolase	-
APEGCL_18245	-2.10568		Quinoprotein dehydrogenase-associated SoxYZ-like carrier	-
APEGCL_18250	-2.0862	pedG	Bacterial extracellular solute-binding proteins, family 3	-
APEGCL_18255	-2.44035	pedF	Cytochrome c-type protein	-
APEGCL_18275	-2.09929	pedS2	Sensor histidine kinase, PedS2	-
APEGCL_18285	-2.0471	pedA2	YVTN family beta-propeller repeat protein, PedA2	-
APEGCL_18315	-2.49729	nosP	Nitric oxide sensing protein, NosP	-
APEGCL_18335	2.14776		ArsR family transcriptional regulator	-
APEGCL_18420	2.32563		hypothetical protein	-
APEGCL_18425	4.13651	ltcI_2	L-ornithine N(5)-monooxygenase,	iron_aquisition-siderophore_synthesis
APEGCL_18540	2.23885	gabT	4-aminobutyrate--2-oxoglutarate transaminase	iron_aquisition-siderophore_synthesis
APEGCL_19435	3.21017		MFS transporter	-
APEGCL_19440	3.04577	glucD	D-glucarate dehydratase, GlucD	-
APEGCL_19865	3.90913	mbtH	MbtH family protein	-
APEGCL_19915	3.43438	pvdS	Iron regulated transcription activating factor, PvdS	iron_gene_regulation
APEGCL_22045	2.88506	gntK	Gluconokinase, GntK	-
APEGCL_22225	-2.97342		LysE/ArgO family amino acid transporter	-
APEGCL_22410	2.17253	gcvH_1	Glycine cleavage system protein H, GcvH	-
APEGCL_22840	2.33191	gap-1	Glyceraldehyde 3-phosphate dehydrogenase 1	-
APEGCL_22845	2.92084		ECF Sigma factor	iron_gene_regulation
APEGCL_22855	3.72238		TonB‐dependent transducers	iron_aquisition-siderophore_transport
APEGCL_22860	3.33874	hemO	Heme oxygenase, HemO	iron_aquisition-heme_oxygenase
APEGCL_23715	3.51178		hypothetical protein	-
APEGCL_26110	2.37762	fiuI	RNA polymerase sigma factor	iron_gene_regulation
APEGCL_26115	2.49595	fiuR	Anti‐sigma factor, FiuR	iron_gene_regulation
APEGCL_26500	2.49363		Lyase, putative	-
APEGCL_26655	-2.15756	dguC	Periplasmic solute binding protein, DguC	-
APEGCL_26660	-2.73166		hypothetical protein	-
APEGCL_26665	-2.41487		D-amino acid dehydrogenase	-
APEGCL_27375	2.0426		hypothetical protein	-
APEGCL_28690	2.11573		ECF Sigma factor	iron_gene_regulation
