## Supplementary material for "Lactuchelins: New lipopeptide siderophores from *Pseudomonas lactucae* inhibit *Xanthomonas campestris* pv. *campestris* 8004": Table S4

### Sheet: Feuil1
Biosample	Nb contigs	Genome size	Organism Name	Species	Pseudomonas groups	clusters	Biom	Location	Host	Host tissue
SAMN07459808	66	4979003	P. fragi F1815	unknown	P. fluorescens group	G_101	Stored beef	Australia	NA	NA
SAMN16237070	25	4842123	P. coleopterorum CFBP13615	P. coleopterorum	P. putida group	G_104	Plant	France	Phaseolus vulgaris	Seed
SAMN16237062	26	4843938	P. coleopterorum CFBP13599	P. coleopterorum	P. putida group	G_104	Plant	France	Phaseolus vulgaris	Seed
SAMN16237901	33	4805492	P. coleopterorum CFBP13575	P. coleopterorum	P. putida group	G_104	Plant	France	Raphanus sativus	Seed
SAMEA104472687	62	4706160	P. viridiflava p2.E4	P. coleopterorum	P. putida group	G_104	Plant	Germany	Arabidopsis thaliana	Leaf
SAMEA104471794	195	4853911	P. viridiflava p11.C6	P. coleopterorum	P. putida group	G_104	Plant	Germany	Arabidopsis thaliana	Leaf
SAMN04151648	13	4877329	Pseudomonas Leaf129	P. coleopterorum	P. putida group	G_104	Plant	Switzerland	Arabidopsis thaliana	Leaf
SAMN03853640	35	4732857	Pseudomonas RIT-PI-a	P. coleopterorum	P. putida group	G_104	Plant	USA	Toxicodendron radicans	NA
SAMN05216510	2	4922895	P. coleopterorum LMG 28558T	P. coleopterorum	P. putida group	G_104	Animal	Czech Republic	Hylesinus fraxini	NA
SAMN25640549	718	5861354	Pseudomonas sp. TNT11	P. marginalis	P. fluorescens group	G_146	Soil	Antarctica	NA	NA
SAMN16411057	109	7009445	P. veronii IB04	P. marginalis	P. fluorescens group	G_146	Wastewater	Denmark	NA	NA
SAMN18248210	1	6377587	P. marginalis ICMP 3553T	P. marginalis	P. fluorescens group	G_146	Plant	USA	Cichorium intybus	Leaf
SAMN02469436	1	5018820	Pseudomonas Lz4W	P. paraversuta	P. fluorescens group	G_198	Soil	Antarctica	NA	NA
SAMN04371283	1	5101809	P. fragi P121	P. paraversuta	P. fluorescens group	G_198	Soil	Arctic	NA	NA
SAMEA7131756	2	5015321	P. paraversuta UBT376	P. paraversuta	P. fluorescens group	G_198	Minced meat	Germany	NA	NA
SAMN11658302	30	4978116	Pseudomonas 9.1	P. paraversuta	P. fluorescens group	G_198	Sea sediments	-	NA	NA
SAMN10617661	33	5259703	Pseudomonas PAMC 29040	P. paraversuta	P. fluorescens group	G_198	Soil	Antarctica	NA	NA
SAMN02470565	48	5070893	P. fragi A22	P. paraversuta	P. fluorescens group	G_198	Soil	Arctic	NA	NA
SAMN10724583	55	4754740	Pseudomonas TMW22089	P. paraversuta	P. fluorescens group	G_198	Packaged minced beef	Germany	NA	NA
SAMEA7131757	69	5003389	P. paraversuta V4/DAB/S4/2aT	P. paraversuta	P. fluorescens group	G_198	Mold-ripened dry-aged beef	Germany	NA	NA
SAMN13831439	688	5291230	Pseudomonas Fl4BN2	P. paraversuta	P. fluorescens group	G_198	Water	France	NA	NA
SAMN14766589	2004	4706572	Pseudomonas GC01	P. paraversuta	P. fluorescens group	G_198	Soil	Antarctica	NA	NA
SAMN02470777	1	6270867	P. fluorescens WH6	P. lactucae	P. fluorescens group	G_239	Plant	USA	Triticum aestivum	Rhizosphere
SAMN05589716	40	6391767	P. fluorescens AH4	P. lactucae	P. fluorescens group	G_239	Plant	USA	Poa	Rhizosphere
SAMN09044009	53	6144992	P. lactucae CFBP13502	P. lactucae	P. fluorescens group	G_239	Plant	France	Raphanus sativus	Seed
SAMN05589722	29	6142928	P. fluorescens G2Y	P. lactucae	P. fluorescens group	G_239	Plant	USA	Lolium perenne	Rhizosphere
SAMN05589723	43	6134297	P. fluorescens A3422A	P. lactucae	P. fluorescens group	G_239	Soil	USA	Poa	Rhizosphere
SAMN05589718	57	6135529	P. fluorescens TDH40	P. lactucae	P. fluorescens group	G_239	Plant	USA	Poa	Rhizosphere
SAMN17975962	223	6272393	P. lactucae MAFF 301381	P. lactucae	P. fluorescens group	G_239	Plant	Japan	Lettuce	Leaf
SAMN17975957	268	6257033	P. lactucae MAFF 301380T	P. lactucae	P. fluorescens group	G_239	Plant	Japan	Lettuce	Leaf
SAMN04076495	1	5149788	P. versuta L10.10T	P. versuta	P. fluorescens group	G_291	Soil	Antarctica	NA	NA
SAMN06011243	79	5219878	P. versuta A4R1.5	P. versuta	P. fluorescens group	G_291	Soil	Antarctica	NA	NA
SAMN06011244	101	5101242	P. versuta A4R1.12	P. versuta	P. fluorescens group	G_291	Soil	Antarctica	NA	NA
SAMN14311042	153	6069155	P. typographi C2L11	P. typographi	P. putida group	G_456	Beetle	Czech Republic	Ips typographus	NA
SAMN14311043	165	5858923	P. typographi C2L12B	P. typographi	P. putida group	G_456	Beetle	Czech Republic	Ips typographus	NA
SAMN14311041	209	5979767	P. typographi CA3AT	P. typographi	P. putida group	G_456	Beetle	Czech Republic	Ips typographus	NA
SAMN18822676	147	6291404	P. californiensis CDFA601T	P. californiensis	P. syringae group	G_527	Plant	USA	Delphinium	Leaf
SAMN18822677	149	6292325	P. californiensis CDFA602	P. californiensis	P. syringae group	G_527	Plant	USA	Delphinium	Leaf
