## Supplementary material for "Lactuchelins: New lipopeptide siderophores from *Pseudomonas lactucae* inhibit *Xanthomonas campestris* pv. *campestris* 8004": Table S5

### Sheet: Feuil1
Compound	Raw formula	Calculated mass	Ionisation		Mass free form		Mass Fe3+ complex		Mass Al3+ complex		Fatty acid lenght
							Ion formula		Ion formula
1	C37H60N8O21	952.387	Positive	Calculated +	C37H61N8O21	953.395	C37H58FeN8O21	1006.31	C37H58AlN8O21	977.353	C8
				Measured +		953.393		1006.31		977.353
			Negative	Calculated -	C37H59N8O21	951.379	C37H56FeN8O21	1004.29	C37H56AlN8O21	975.338
				Measured -		951.382		1004.29		975.339
2	C39H62N8O21	978.403	Positive	Calculated +	C37H63N8O21	979.411	C39H60FeN8O21	1032.32	C39H60AlN8O21	1003.37	C10 + uns
				Measured +		979.409		1032.32		1003.37
			Negative	Calculated -	C37H61N8O21	977.395	C39H58FeN8O21	1030.31	C39H58AlN8O21	1001.35
				Measured -		977.398		1030.31		1001.35
3	C39H64N8O21	980.419	Positive	Calculated +	C39H65N8O21	981.426	C39H62FeN8O21	1034.34	C39H62AlN8O21	1005.38	C10
				Measured +		981.425		1034.34		1005.38
			Negative	Calculated -	C39H63N8O21	979.411	C39H60FeN8O21	1032.32	C39H60AlN8O21	1003.37
				Measured -		979.413		1032.33		1003.37
4	C41H66N8O21	1006.43	Positive	Calculated +	C41H67N8O21	1007.44	C41H64FeN8O21	1060.35	C41H64AlN8O21	1031.4	C12 + uns
				Measured +		1007.44		1060.35		1031.4
			Negative	Calculated -	C41H65N8O21	1005.43	C41H62FeN8O21	1058.34	C41H62AlN8O21	1029.38
				Measured -		1005.43		1058.34		1029.39
5	C41H68N8O21	1008.45	Positive	Calculated +	C41H69N8O21	1009.46	C41H66FeN8O21	1062.37	C41H66AlN8O21	1033.42	C12
				Measured +		1009.46		1062.37		1033.41
			Negative	Calculated -	C41H67N8O21	1007.44	C41H64FeN8O21	1060.35	C41H64AlN8O21	1031.4
				Measured -		1007.45		1060.36		1031.4
6	C43H70N8O21	1034.47	Positive	Calculated +	C43H71N8O21	1035.47	C43H68FeN8O21	1088.38	C43H68AlN8O21	1059.43	C14 + uns
				Measured +		1035.47		1088.38		1059.43
			Negative	Calculated -	C43H69N8O21	1033.46	C43H66FeN8O21	1086.37	C43H66AlN8O21	1057.42
				Measured -		1033.46		1086.37		1057.42
7	C43H72N8O21	1036.48	Positive	Calculated +	C43H73N8O21	1037.49	C43H70FeN8O21	1090.4	C43H70AlN8O21	1061.45	C14
				Measured +		1037.49		1090.4		1061.45
			Negative	Calculated -	C43H71N8O21	1035.47	C43H68FeN8O21	1088.38	C43H68AlN8O21	1059.43
				Measured -		1035.48		1088.39		1059.43
8	C45H74N8O21	1062.5	Positive	Calculated +	C45H75N8O21	1063.5	C45H72FeN8O21	1116.42	C45H72AlN8O21	1087.46	C16 + uns
				Measured +		1063.5		nd		1087.46
			Negative	Calculated -	C45H73N8O21	1061.49	C45H70FeN8O21	1114.4	C45H70AlN8O21	1085.45
				Measured -		1061.49		1114.4		1085.45
9	C45H76N8O21	1064.51	Positive	Calculated +	C45H77N8O21	1065.52	C45H74FeN8O21	1118.43	C45H74AlN8O21	1089.48	C16
				Measured +		1065.52		1118.43		nd
			Negative	Calculated -	C45H75N8O21	1063.5	C45H72FeN8O21	1116.42	C45H72AlN8O21	1087.46
				Measured -		1063.51		1116.42		nd
